# Conserved task-specific profiles outweigh seasonal shifts in cuticular hydrocarbons of European honey bee subspecies

**DOI:** 10.64898/2026.05.05.722949

**Authors:** Daniel Sebastián Rodríguez-León, Aleksandar Uzunov, Cecilia Costa, Dylan Elen, Leonidas Charistos, Thomas Galea, Martin Gabel, Maria Alice Pinto, Ricarda Scheiner, Thomas Schmitt

**Author notes:** Corresponding author (DS RodrÍguez-León) | (T Schmitt).

## Abstract

Cuticular hydrocarbons (CHCs) are essential for insect waterproofing, yet how they change seasonally in social insects remains poorly understood. Due to its distinct seasonal worker phenotypes (summer and winter bees) and diverse subspecies, the western honey bee (*Apis mellifera*) is an ideal model to study seasonal CHC plasticity across populations with distinct local adaptations. We performed a common garden experiment to investigate the seasonal plasticity in CHC profiles across five European subspecies (*A. m. carnica, A. m. iberiensis, A. m. ligustica, A. m. macedonica, A. m. ruttneri*). We compared the CHC composition of workers performing tasks inside (“in-hive”) or outside (“out-hive”) the colony during summer and winter. Notably, out-hive workers consistently exhibited more waterproofing CHC profiles compared to in-hive workers, regardless of season or subspecies. The persistence of this stereotypical task-related differentiation in long-lived winter bees, which largely lack an age-based division of labor, indicates a robust, age-independent regulatory mechanism linked to the environment faced by the workers rather than a simple response to seasonal desiccation pressure. Moreover, we demonstrate CHC seasonal plasticity for the first time in honey bees. However, these seasonal shifts in hydrocarbon classes and chain length were not uniform; they varied across subspecies and critically depended on the task the workers performed.
