## Supplementary file S1 for "Conserved task-specific profiles outweigh seasonal shifts in cuticular hydrocarbons of European honey bee subspecies"

### Sheet: Table
CHC profile of summer and winter worker bees (in-hive and out-hive) from different A. mellifera subspecies showing mean relative abundance (%) and standard deviation (sd) of all compounds. Mean and sd values are colored for the cases a compound is present in only one season (Summer: red; Winter: blue), higlighted in gray for the cases a compound is present in only one task (in-hive or out-hive wo…
Compound	RI	Summer																				Winter
		In-hive										Out-hive										In-hive										Out-hive
		A. m. carnica		A. m. iberiensis		A. m. ligustica		A. m. macedonica		A. m. ruttneri		A. m. carnica		A. m. iberiensis		A. m. ligustica		A. m. macedonica		A. m. ruttneri		A. m. carnica		A. m. iberiensis		A. m. ligustica		A. m. macedonica		A. m. ruttneri		A. m. carnica		A. m. iberiensis		A. m. ligustica		A. m. macedonica		A. m. ruttneri
		mean	sd	mean	sd	mean	sd	mean	sd	mean	sd	mean	sd	mean	sd	mean	sd	mean	sd	mean	sd	mean	sd	mean	sd	mean	sd	mean	sd	mean	sd	mean	sd	mean	sd	mean	sd	mean	sd	mean	sd
C17:2	1,659	0.000	0.000	0.048	0.057	0.000	0.000	0.000	0.000	0.000	0.000	0.000	0.000	0.037	0.040	0.000	0.000	0.000	0.000	0.000	0.000	0.000	0.000	0.000	0.000	0.000	0.000	0.000	0.000	0.000	0.000	0.000	0.000	0.000	0.000	0.000	0.000	0.000	0.000	0.000	0.000
8-C17:1	1,666	0.000	0.000	0.178	0.182	0.000	0.000	0.000	0.000	0.000	0.000	0.000	0.000	0.117	0.109	0.000	0.000	0.040	0.051	0.000	0.000	0.000	0.000	0.000	0.000	0.000	0.000	0.000	0.000	0.000	0.000	0.000	0.000	0.000	0.000	0.000	0.000	0.000	0.000	0.000	0.000
C17	1,700	0.000	0.000	0.277	0.388	0.000	0.000	0.000	0.000	0.000	0.000	0.000	0.000	0.148	0.090	0.000	0.000	0.000	0.000	0.351	0.689	0.000	0.000	0.000	0.000	0.000	0.000	0.000	0.000	0.000	0.000	0.000	0.000	0.000	0.000	0.000	0.000	0.000	0.000	0.000	0.000
C19:2	1,863	0.000	0.000	0.019	0.023	0.000	0.000	0.000	0.000	0.000	0.000	0.000	0.000	0.021	0.018	0.000	0.000	0.000	0.000	0.000	0.000	0.000	0.000	0.000	0.000	0.000	0.000	0.000	0.000	0.000	0.000	0.000	0.000	0.000	0.000	0.000	0.000	0.000	0.000	0.000	0.000
9-C19:1	1,875	0.000	0.000	0.243	0.124	0.230	0.159	0.180	0.199	0.053	0.042	0.164	0.222	0.365	0.355	0.000	0.000	0.212	0.135	0.000	0.000	0.253	0.206	0.058	0.111	0.032	0.047	0.108	0.174	0.072	0.082	0.000	0.000	0.000	0.000	0.000	0.000	0.000	0.000	0.000	0.000
C19	1,900	0.000	0.000	0.943	0.989	0.137	0.101	0.068	0.090	0.131	0.073	0.000	0.000	0.382	0.115	0.126	0.193	0.035	0.051	0.999	1.149	0.000	0.000	0.046	0.073	0.000	0.000	0.000	0.000	0.000	0.000	0.000	0.000	0.000	0.000	0.000	0.000	0.000	0.000	0.000	0.000
C20	2,000	0.000	0.000	0.037	0.039	0.000	0.000	0.000	0.000	0.000	0.000	0.000	0.000	0.038	0.031	0.000	0.000	0.000	0.000	0.131	0.061	0.000	0.000	0.000	0.000	0.000	0.000	0.000	0.000	0.000	0.000	0.000	0.000	0.000	0.000	0.000	0.000	0.000	0.000	0.000	0.000
C21:2	2,065	0.000	0.000	0.000	0.000	0.000	0.000	0.000	0.000	0.000	0.000	0.000	0.000	0.020	0.019	0.000	0.000	0.000	0.000	0.000	0.000	0.000	0.000	0.000	0.000	0.000	0.000	0.000	0.000	0.000	0.000	0.000	0.000	0.000	0.000	0.000	0.000	0.000	0.000	0.000	0.000
9-C21:1	2,073	0.000	0.000	0.115	0.101	0.000	0.000	0.000	0.000	0.000	0.000	0.000	0.000	0.199	0.096	0.053	0.032	0.117	0.066	0.042	0.031	0.000	0.000	0.000	0.000	0.000	0.000	0.000	0.000	0.000	0.000	0.000	0.000	0.000	0.000	0.000	0.000	0.000	0.000	0.000	0.000
C21	2,100	0.000	0.000	2.137	1.301	1.426	1.186	0.626	0.735	1.206	0.689	0.462	0.307	2.169	2.670	0.947	0.460	1.232	1.808	7.666	3.052	0.187	0.096	0.260	0.108	0.262	0.137	0.033	0.031	0.202	0.202	0.097	0.146	0.286	0.204	0.149	0.117	0.000	0.000	0.159	0.093
C22:1	2,173	0.000	0.000	0.000	0.000	0.000	0.000	0.000	0.000	0.000	0.000	0.000	0.000	0.027	0.016	0.000	0.000	0.000	0.000	0.000	0.000	0.000	0.000	0.000	0.000	0.000	0.000	0.000	0.000	0.000	0.000	0.000	0.000	0.000	0.000	0.000	0.000	0.000	0.000	0.000	0.000
C22	2,200	0.000	0.000	0.221	0.098	0.151	0.052	0.086	0.079	0.217	0.114	0.231	0.100	0.232	0.078	0.291	0.088	0.235	0.099	0.305	0.115	0.000	0.000	0.018	0.025	0.000	0.000	0.000	0.000	0.028	0.022	0.000	0.000	0.000	0.000	0.000	0.000	0.000	0.000	0.043	0.037
C23:2	2,264	0.000	0.000	0.123	0.173	0.000	0.000	0.000	0.000	0.000	0.000	0.000	0.000	3.258	6.887	0.000	0.000	0.000	0.000	0.000	0.000	0.000	0.000	0.000	0.000	0.000	0.000	0.000	0.000	0.000	0.000	0.000	0.000	0.000	0.000	0.000	0.000	0.000	0.000	0.000	0.000
9-; 7-C23:1	2,271	0.555	0.736	1.010	0.538	0.802	0.736	0.599	0.501	1.181	0.276	2.330	0.904	2.557	0.804	3.128	0.870	2.112	1.311	6.194	7.084	0.511	0.294	1.087	1.509	0.833	0.313	0.125	0.102	0.502	0.283	0.745	0.497	1.619	1.015	0.598	0.564	1.299	1.218	1.266	1.156
C23	2,300	7.740	9.622	5.336	4.512	4.522	4.518	3.625	4.816	5.750	4.269	22.271	6.827	8.712	3.011	19.051	5.173	15.350	7.051	12.367	5.246	2.312	1.240	5.085	3.022	5.417	1.426	3.064	2.068	1.944	1.057	10.492	6.591	10.936	4.884	9.974	4.684	12.813	8.439	15.222	6.974
11-MeC23	2,334	0.000	0.000	0.061	0.078	0.000	0.000	0.032	0.057	0.000	0.000	0.000	0.000	0.000	0.000	0.000	0.000	0.000	0.000	0.000	0.000	0.000	0.000	0.000	0.000	0.009	0.009	0.000	0.000	0.000	0.000	0.000	0.000	0.000	0.000	0.000	0.000	0.000	0.000	0.000	0.000
9-C24:1	2,371	0.000	0.000	0.000	0.000	0.000	0.000	0.000	0.000	0.000	0.000	0.103	0.057	0.108	0.064	0.753	1.879	0.161	0.110	0.248	0.207	0.000	0.000	0.000	0.000	0.000	0.000	0.000	0.000	0.000	0.000	0.000	0.000	0.119	0.166	0.000	0.000	0.000	0.000	0.062	0.088
C24	2,400	0.000	0.000	0.269	0.068	0.236	0.128	0.069	0.028	0.284	0.141	0.651	0.195	0.542	0.341	0.770	0.200	0.660	0.238	0.430	0.113	0.144	0.083	0.180	0.102	0.184	0.056	0.141	0.070	0.113	0.045	0.210	0.136	0.312	0.151	0.215	0.182	0.373	0.225	0.412	0.189
C25:2_1	2,455	0.000	0.000	0.171	0.265	0.012	0.015	0.073	0.133	0.083	0.124	0.000	0.000	0.000	0.000	0.000	0.000	0.000	0.000	0.248	0.191	0.000	0.000	0.000	0.000	0.000	0.000	0.000	0.000	0.000	0.000	0.000	0.000	0.000	0.000	0.000	0.000	0.000	0.000	0.000	0.000
4-MeC24	2,460	0.000	0.000	0.000	0.000	0.000	0.000	0.000	0.000	0.000	0.000	0.000	0.000	0.044	0.071	0.000	0.000	0.000	0.000	0.000	0.000	0.000	0.000	0.000	0.000	0.000	0.000	0.000	0.000	0.000	0.000	0.000	0.000	0.000	0.000	0.000	0.000	0.000	0.000	0.000	0.000
C25:2_2	2,465	0.000	0.000	0.043	0.038	0.078	0.157	0.000	0.000	0.000	0.000	0.280	0.120	0.239	0.116	0.779	0.885	0.000	0.000	0.000	0.000	0.073	0.097	0.000	0.000	0.000	0.000	0.000	0.000	0.015	0.019	0.000	0.000	0.000	0.000	0.000	0.000	0.000	0.000	0.097	0.106
9-; 7-C25:1	2,471	1.269	1.941	0.722	0.345	1.091	1.251	0.549	0.602	0.599	0.632	3.680	1.291	2.343	0.504	4.975	1.352	4.008	2.133	3.202	2.028	1.126	1.020	1.129	1.200	1.369	0.373	0.747	0.674	0.581	0.415	2.115	1.228	1.964	1.136	1.731	1.287	2.816	1.880	2.204	2.000
C25	2,500	7.888	10.901	4.160	1.682	6.135	4.483	2.783	0.836	5.967	4.708	23.436	9.057	14.301	3.752	19.671	3.011	19.900	3.858	15.080	2.412	6.216	3.964	8.820	3.722	9.703	2.617	7.299	4.385	6.336	2.848	16.830	6.915	16.042	3.580	16.614	6.691	16.151	7.474	19.131	3.671
13-; 11-MeC25	2,533	0.175	0.315	0.355	0.415	0.142	0.057	0.304	0.529	0.358	0.359	0.000	0.000	0.066	0.038	0.000	0.000	0.046	0.041	0.000	0.000	0.092	0.035	0.017	0.017	0.068	0.029	0.073	0.026	0.094	0.029	0.000	0.000	0.000	0.000	0.000	0.000	0.052	0.026	0.054	0.023
5-MeC25	2,547	0.000	0.000	0.031	0.043	0.000	0.000	0.000	0.000	0.033	0.033	0.000	0.000	0.000	0.000	0.000	0.000	0.000	0.000	0.000	0.000	0.000	0.000	0.000	0.000	0.000	0.000	0.000	0.000	0.000	0.000	0.000	0.000	0.000	0.000	0.000	0.000	0.000	0.000	0.000	0.000
4-MeC25	2,561	0.000	0.000	0.000	0.000	0.000	0.000	0.000	0.000	0.000	0.000	0.000	0.000	0.017	0.015	0.000	0.000	0.000	0.000	0.000	0.000	0.000	0.000	0.000	0.000	0.000	0.000	0.000	0.000	0.000	0.000	0.000	0.000	0.000	0.000	0.000	0.000	0.000	0.000	0.000	0.000
3-MeC25	2,571	0.000	0.000	0.028	0.024	0.010	0.013	0.027	0.032	0.042	0.029	0.000	0.000	0.000	0.000	0.000	0.000	0.000	0.000	0.000	0.000	0.000	0.000	0.000	0.000	0.000	0.000	0.000	0.000	0.000	0.000	0.000	0.000	0.000	0.000	0.000	0.000	0.097	0.225	0.000	0.000
9-C26:1	2,574	0.000	0.000	0.000	0.000	0.000	0.000	0.000	0.000	0.000	0.000	0.000	0.000	0.405	1.015	0.000	0.000	0.114	0.081	0.000	0.000	0.031	0.033	0.000	0.000	0.000	0.000	0.000	0.000	0.000	0.000	0.000	0.000	0.064	0.093	0.000	0.000	0.000	0.000	0.000	0.000
5, 15-diMeC25	2,583	0.000	0.000	0.000	0.000	0.000	0.000	0.061	0.102	0.000	0.000	0.000	0.000	0.000	0.000	0.000	0.000	0.000	0.000	0.000	0.000	0.000	0.000	0.000	0.000	0.000	0.000	0.000	0.000	0.000	0.000	0.000	0.000	0.000	0.000	0.000	0.000	0.000	0.000	0.000	0.000
C26	2,600	0.190	0.191	0.581	0.117	0.366	0.080	0.236	0.059	0.478	0.184	0.465	0.074	1.260	1.321	0.596	0.104	0.607	0.200	0.531	0.107	0.428	0.127	0.489	0.217	0.481	0.205	0.312	0.124	0.330	0.118	0.367	0.164	0.649	0.176	0.423	0.271	0.516	0.080	0.518	0.263
13-MeC26	2,630	0.000	0.000	0.078	0.080	0.039	0.011	0.077	0.094	0.077	0.086	0.000	0.000	0.000	0.000	0.000	0.000	0.000	0.000	0.000	0.000	0.000	0.000	0.000	0.000	0.000	0.000	0.000	0.000	0.000	0.000	0.000	0.000	0.000	0.000	0.000	0.000	0.000	0.000	0.000	0.000
C27:2_1	2,643	0.000	0.000	0.230	0.378	0.023	0.024	0.059	0.105	0.000	0.000	0.000	0.000	0.040	0.026	0.000	0.000	0.000	0.000	0.000	0.000	0.000	0.000	0.000	0.000	0.000	0.000	0.000	0.000	0.000	0.000	0.000	0.000	0.000	0.000	0.000	0.000	0.000	0.000	0.000	0.000
4-MeC26	2,660	0.000	0.000	0.012	0.019	0.000	0.000	0.000	0.000	0.000	0.000	0.000	0.000	0.041	0.034	0.000	0.000	0.000	0.000	0.000	0.000	0.000	0.000	0.000	0.000	0.000	0.000	0.000	0.000	0.000	0.000	0.000	0.000	0.000	0.000	0.000	0.000	0.000	0.000	0.000	0.000
9-C27:1	2,671	0.201	0.268	0.343	0.071	0.350	0.258	0.238	0.114	0.351	0.314	0.695	0.280	1.243	0.536	1.276	0.282	1.561	0.591	0.900	0.682	0.889	0.719	0.551	0.384	0.733	0.373	0.405	0.303	0.505	0.377	0.810	0.775	0.705	0.243	0.539	0.274	1.333	0.781	0.997	0.350
7-C27:1	2,678	0.055	0.077	0.314	0.157	0.108	0.077	0.054	0.016	0.098	0.068	0.205	0.082	0.830	0.412	0.402	0.140	0.410	0.184	0.910	1.218	0.263	0.237	0.513	0.307	0.217	0.076	0.135	0.121	0.165	0.134	0.220	0.199	0.662	0.465	0.217	0.220	0.261	0.136	0.330	0.163
C27	2,700	12.933	4.429	15.776	3.668	10.761	1.993	10.104	3.531	13.316	3.680	13.644	4.010	18.993	3.968	12.207	2.933	11.978	2.224	11.788	3.734	15.099	4.496	17.813	5.057	18.057	5.641	11.532	3.705	13.271	4.452	17.750	4.485	21.078	2.384	19.658	4.591	17.044	3.489	13.574	6.170
13-; 11-MeC27	2,727	1.866	3.246	2.889	3.679	1.209	0.910	2.027	3.295	3.477	4.438	0.233	0.071	0.305	0.123	0.383	0.139	0.314	0.103	0.307	0.092	0.280	0.064	0.212	0.104	0.375	0.046	0.343	0.140	0.425	0.068	0.158	0.083	0.153	0.115	0.205	0.059	0.251	0.107	0.285	0.121
7-MeC27	2,738	0.000	0.000	0.118	0.150	0.000	0.000	0.087	0.132	0.000	0.000	0.000	0.000	0.000	0.000	0.000	0.000	0.000	0.000	0.000	0.000	0.000	0.000	0.000	0.000	0.000	0.000	0.000	0.000	0.000	0.000	0.000	0.000	0.000	0.000	0.000	0.000	0.000	0.000	0.000	0.000
5-MeC27	2,747	0.000	0.000	0.047	0.063	0.000	0.000	0.045	0.065	0.062	0.080	0.000	0.000	0.000	0.000	0.000	0.000	0.000	0.000	0.000	0.000	0.000	0.000	0.000	0.000	0.000	0.000	0.000	0.000	0.000	0.000	0.000	0.000	0.000	0.000	0.000	0.000	0.000	0.000	0.000	0.000
11, 15-DiMeC27	2,756	0.000	0.000	0.121	0.226	0.000	0.000	0.112	0.160	0.000	0.000	0.000	0.000	0.000	0.000	0.000	0.000	0.000	0.000	0.000	0.000	0.000	0.000	0.000	0.000	0.000	0.000	0.000	0.000	0.000	0.000	0.000	0.000	0.000	0.000	0.000	0.000	0.000	0.000	0.000	0.000
x, x-DiMeC27	2,758	0.000	0.000	0.000	0.000	0.000	0.000	0.086	0.124	0.000	0.000	0.000	0.000	0.000	0.000	0.000	0.000	0.000	0.000	0.000	0.000	0.000	0.000	0.000	0.000	0.000	0.000	0.000	0.000	0.000	0.000	0.000	0.000	0.000	0.000	0.000	0.000	0.000	0.000	0.000	0.000
y, y-diMeC27	2,762	0.000	0.000	0.000	0.000	0.000	0.000	0.084	0.122	0.000	0.000	0.000	0.000	0.000	0.000	0.000	0.000	0.000	0.000	0.000	0.000	0.000	0.000	0.000	0.000	0.000	0.000	0.000	0.000	0.000	0.000	0.000	0.000	0.000	0.000	0.000	0.000	0.000	0.000	0.000	0.000
z, z-diMeC27	2,770	0.000	0.000	0.000	0.000	0.000	0.000	0.118	0.155	0.000	0.000	0.000	0.000	0.000	0.000	0.000	0.000	0.000	0.000	0.000	0.000	0.000	0.000	0.000	0.000	0.000	0.000	0.000	0.000	0.000	0.000	0.000	0.000	0.000	0.000	0.000	0.000	0.000	0.000	0.000	0.000
C28:1_1	2,772	0.000	0.000	0.151	0.131	0.000	0.000	0.000	0.000	0.000	0.000	0.000	0.000	0.000	0.000	0.000	0.000	0.000	0.000	0.000	0.000	0.000	0.000	0.000	0.000	0.000	0.000	0.000	0.000	0.000	0.000	0.000	0.000	0.000	0.000	0.000	0.000	0.000	0.000	0.000	0.000
3-MeC27	2,772	0.000	0.000	0.000	0.000	0.026	0.034	0.000	0.000	0.021	0.026	0.000	0.000	0.000	0.000	0.000	0.000	0.324	0.446	0.000	0.000	0.000	0.000	0.000	0.000	0.000	0.000	0.000	0.000	0.000	0.000	0.000	0.000	0.000	0.000	0.000	0.000	0.106	0.158	0.000	0.000
C28:1_2	2,775	0.000	0.000	0.000	0.000	0.000	0.000	0.000	0.000	0.000	0.000	0.000	0.000	0.000	0.000	0.000	0.000	0.000	0.000	0.000	0.000	0.000	0.000	0.000	0.000	0.000	0.000	0.000	0.000	0.000	0.000	0.000	0.000	0.120	0.144	0.000	0.000	0.000	0.000	0.000	0.000
C28:1_3	2,781	0.000	0.000	0.288	0.324	0.000	0.000	0.000	0.000	0.000	0.000	0.000	0.000	0.000	0.000	0.000	0.000	0.000	0.000	0.000	0.000	0.000	0.000	0.000	0.000	0.000	0.000	0.000	0.000	0.000	0.000	0.000	0.000	0.000	0.000	0.000	0.000	0.000	0.000	0.000	0.000
5, 17-diMeC27	2,780	0.000	0.000	0.000	0.000	0.000	0.000	0.118	0.115	0.000	0.000	0.000	0.000	0.000	0.000	0.000	0.000	0.000	0.000	0.000	0.000	0.000	0.000	0.000	0.000	0.000	0.000	0.000	0.000	0.000	0.000	0.000	0.000	0.000	0.000	0.000	0.000	0.000	0.000	0.000	0.000
C28	2,800	0.421	0.207	1.136	0.236	0.525	0.123	0.459	0.216	0.579	0.353	0.348	0.176	0.908	0.218	0.565	0.193	0.358	0.172	0.000	0.000	0.541	0.090	0.871	0.203	0.414	0.084	0.311	0.032	0.281	0.059	0.276	0.106	0.718	0.211	0.327	0.154	0.356	0.136	0.249	0.165
14-; 13-MeC28	2,830	0.000	0.000	0.335	0.451	0.116	0.115	0.300	0.415	0.438	0.641	0.000	0.000	0.000	0.000	0.000	0.000	0.000	0.000	0.000	0.000	0.000	0.000	0.000	0.000	0.000	0.000	0.000	0.000	0.025	0.011	0.000	0.000	0.000	0.000	0.000	0.000	0.000	0.000	0.000	0.000
C29:2_1	2,847	0.000	0.000	0.025	0.020	0.000	0.000	0.000	0.000	0.000	0.000	0.000	0.000	0.000	0.000	0.000	0.000	0.084	0.050	0.000	0.000	0.000	0.000	0.000	0.000	0.000	0.000	0.000	0.000	0.000	0.000	0.000	0.000	0.000	0.000	0.000	0.000	0.000	0.000	0.000	0.000
C29:2_2	2,853	0.000	0.000	0.000	0.000	0.000	0.000	0.000	0.000	0.000	0.000	0.000	0.000	0.000	0.000	0.000	0.000	0.000	0.000	0.000	0.000	0.032	0.021	0.020	0.022	0.000	0.000	0.000	0.000	0.000	0.000	0.000	0.000	0.042	0.023	0.000	0.000	0.000	0.000	0.000	0.000
C29:2_3	2,860	0.000	0.000	0.120	0.054	0.000	0.000	0.000	0.000	0.000	0.000	0.000	0.000	0.000	0.000	0.000	0.000	0.000	0.000	0.000	0.000	0.000	0.000	0.000	0.000	0.000	0.000	0.000	0.000	0.000	0.000	0.000	0.000	0.000	0.000	0.000	0.000	0.000	0.000	0.000	0.000
4-MeC28	2,860	0.000	0.000	0.000	0.000	0.000	0.000	0.045	0.039	0.087	0.068	0.000	0.000	0.629	1.093	0.000	0.000	0.000	0.000	0.152	0.107	0.000	0.000	0.000	0.000	0.000	0.000	0.000	0.000	0.000	0.000	0.000	0.000	0.000	0.000	0.000	0.000	0.074	0.082	0.000	0.000
C29:2_4	2,860	0.000	0.000	0.000	0.000	0.000	0.000	0.000	0.000	0.000	0.000	0.000	0.000	0.000	0.000	0.000	0.000	0.000	0.000	0.000	0.000	0.066	0.022	0.107	0.080	0.000	0.000	0.000	0.000	0.000	0.000	0.000	0.000	0.000	0.000	0.000	0.000	0.000	0.000	0.000	0.000
10-; 9-; 8-; 7-C29:1	2,875	0.631	0.185	4.869	2.605	0.855	0.398	0.740	0.131	0.680	0.108	0.777	0.517	3.357	1.366	0.833	0.758	2.968	3.747	0.958	0.448	2.440	0.470	4.878	1.586	1.364	0.364	0.871	0.208	0.988	0.157	0.625	0.355	2.243	1.037	0.740	0.502	1.249	0.645	0.576	0.259
C29	2,900	13.658	4.739	16.966	5.840	9.602	1.511	7.074	0.990	6.837	2.622	9.402	4.936	14.411	3.342	8.897	1.982	7.669	2.702	4.374	2.234	15.274	2.765	22.971	3.871	14.084	2.971	11.027	1.888	9.672	1.668	13.728	3.949	19.255	7.037	15.582	3.232	11.758	3.030	8.825	4.117
15- ; 13-MeC29	2,928	2.069	3.428	1.294	3.195	1.622	1.500	3.093	4.182	4.580	6.964	0.204	0.074	0.299	0.150	0.252	0.146	0.223	0.115	0.164	0.075	0.229	0.042	0.269	0.127	0.299	0.048	0.274	0.109	0.326	0.059	0.153	0.066	0.167	0.065	0.207	0.062	0.203	0.076	0.212	0.072
13, 17-diMeC29	2,951	0.000	0.000	0.000	0.000	0.000	0.000	0.195	0.252	0.000	0.000	0.000	0.000	0.000	0.000	0.000	0.000	0.000	0.000	0.000	0.000	0.000	0.000	0.000	0.000	0.000	0.000	0.000	0.000	0.000	0.000	0.000	0.000	0.000	0.000	0.000	0.000	0.000	0.000	0.000	0.000
11, 17-diMeC29	2,958	0.000	0.000	0.000	0.000	0.000	0.000	0.414	0.516	0.000	0.000	0.000	0.000	0.000	0.000	0.000	0.000	0.069	0.098	0.000	0.000	0.000	0.000	0.000	0.000	0.000	0.000	0.000	0.000	0.000	0.000	0.000	0.000	0.000	0.000	0.000	0.000	0.000	0.000	0.000	0.000
4-MeC29	2,959	0.000	0.000	0.000	0.000	0.000	0.000	0.000	0.000	0.000	0.000	0.000	0.000	0.085	0.132	0.000	0.000	0.000	0.000	0.000	0.000	0.000	0.000	0.000	0.000	0.000	0.000	0.000	0.000	0.000	0.000	0.000	0.000	0.000	0.000	0.000	0.000	0.000	0.000	0.000	0.000
C30:2	2,959	0.000	0.000	0.626	0.620	0.000	0.000	0.000	0.000	0.000	0.000	0.000	0.000	0.000	0.000	0.000	0.000	0.000	0.000	0.000	0.000	0.068	0.021	0.090	0.059	0.000	0.000	0.000	0.000	0.000	0.000	0.000	0.000	0.000	0.000	0.000	0.000	0.000	0.000	0.000	0.000
3-MeC29	2,967	0.000	0.000	0.000	0.000	0.000	0.000	0.000	0.000	0.000	0.000	0.000	0.000	0.119	0.162	0.000	0.000	0.000	0.000	0.000	0.000	0.000	0.000	0.000	0.000	0.000	0.000	0.000	0.000	0.000	0.000	0.000	0.000	0.000	0.000	0.000	0.000	0.000	0.000	0.000	0.000
10-; 9-; 8-; 7-C30:1	2,976	0.000	0.000	0.146	0.130	0.118	0.067	0.246	0.083	0.000	0.000	0.000	0.000	0.499	0.542	0.000	0.000	0.126	0.110	0.000	0.000	0.530	0.149	0.351	0.166	0.135	0.039	0.210	0.065	0.208	0.059	0.000	0.000	0.186	0.096	0.000	0.000	0.000	0.000	0.000	0.000
C30:1	2,983	0.000	0.000	0.362	0.212	0.000	0.000	0.072	0.040	0.000	0.000	0.000	0.000	0.015	0.025	0.000	0.000	0.000	0.000	0.000	0.000	0.000	0.000	0.000	0.000	0.000	0.000	0.000	0.000	0.000	0.000	0.000	0.000	0.000	0.000	0.000	0.000	0.000	0.000	0.000	0.000
C30	3,000	0.247	0.140	0.494	0.150	0.347	0.050	0.247	0.032	0.332	0.063	0.130	0.095	0.452	0.119	0.519	0.248	0.293	0.120	0.791	1.479	0.335	0.088	0.382	0.134	0.229	0.082	0.260	0.056	0.245	0.043	0.160	0.087	0.215	0.079	0.000	0.000	0.175	0.074	0.133	0.078
15-; 14-MeC30	3,030	0.000	0.000	0.205	0.216	0.053	0.078	0.154	0.215	0.249	0.360	0.000	0.000	0.000	0.000	0.000	0.000	0.000	0.000	0.000	0.000	0.000	0.000	0.000	0.000	0.000	0.000	0.000	0.000	0.000	0.000	0.000	0.000	0.000	0.000	0.000	0.000	0.000	0.000	0.000	0.000
C31:2_1	3,051	0.000	0.000	0.000	0.000	0.429	0.228	0.000	0.000	0.000	0.000	0.000	0.000	0.173	0.126	0.000	0.000	0.058	0.044	0.000	0.000	0.237	0.087	0.106	0.129	0.031	0.026	0.398	0.372	0.065	0.034	0.323	0.275	0.079	0.037	0.000	0.000	0.316	0.239	0.143	0.061
C31:2_2	3,057	0.079	0.062	2.181	1.791	0.000	0.000	0.000	0.000	0.206	0.087	0.111	0.103	0.763	0.433	0.000	0.000	0.167	0.133	0.000	0.000	1.821	0.753	2.481	1.349	0.394	0.109	0.432	0.372	0.531	0.151	0.000	0.000	0.721	0.298	0.188	0.118	0.000	0.000	0.000	0.000
4-MeC30	3,064	0.000	0.000	0.000	0.000	0.000	0.000	0.000	0.000	0.000	0.000	0.000	0.000	1.973	2.238	0.000	0.000	0.298	0.675	0.000	0.000	0.000	0.000	0.000	0.000	0.000	0.000	0.000	0.000	0.000	0.000	0.000	0.000	0.000	0.000	0.000	0.000	0.000	0.000	0.000	0.000
C31:2_3	3,066	0.000	0.000	0.000	0.000	0.000	0.000	0.000	0.000	0.000	0.000	0.000	0.000	0.000	0.000	0.000	0.000	0.000	0.000	0.000	0.000	0.000	0.000	0.519	0.324	0.000	0.000	0.000	0.000	0.000	0.000	0.000	0.000	0.000	0.000	0.000	0.000	0.000	0.000	0.000	0.000
10-; 9-; 8-C31:1	3,075	10.199	4.628	10.752	5.823	11.378	3.335	9.924	3.786	6.134	3.266	5.316	2.532	6.246	2.320	4.336	0.966	5.918	2.588	8.951	4.672	17.401	4.530	10.403	4.187	12.145	2.062	13.618	2.503	11.616	1.896	8.856	5.530	7.806	2.250	8.524	3.848	6.168	1.728	6.081	1.724
C31:1	3,087	0.000	0.000	0.000	0.000	0.000	0.000	0.000	0.000	0.000	0.000	0.000	0.000	0.000	0.000	0.000	0.000	0.000	0.000	0.693	0.531	0.000	0.000	0.000	0.000	0.000	0.000	0.000	0.000	0.000	0.000	0.000	0.000	0.000	0.000	0.000	0.000	0.000	0.000	0.000	0.000
C31	3,100	11.501	5.855	6.727	3.540	8.826	1.386	6.147	2.135	7.316	4.155	5.403	3.771	4.147	2.741	5.685	1.676	6.559	2.288	3.859	1.550	8.096	1.819	8.068	2.139	8.396	2.373	8.959	1.992	9.082	1.588	7.714	3.204	6.243	2.362	8.333	3.476	7.466	2.355	6.968	3.038
15-; 13-MeC31	3,125	1.113	1.687	2.045	2.397	1.498	1.027	2.189	2.337	3.151	3.946	0.000	0.000	0.222	0.238	0.000	0.000	0.000	0.000	0.000	0.000	0.279	0.108	0.192	0.088	0.328	0.064	0.228	0.081	0.247	0.080	0.000	0.000	0.000	0.000	0.000	0.000	0.192	0.086	0.215	0.125
13, 17-diMeC31	3,150	0.000	0.000	0.000	0.000	0.000	0.000	0.736	0.349	0.000	0.000	0.000	0.000	0.000	0.000	0.000	0.000	0.000	0.000	0.000	0.000	0.000	0.000	0.000	0.000	0.000	0.000	0.000	0.000	0.000	0.000	0.000	0.000	0.000	0.000	0.000	0.000	0.000	0.000	0.000	0.000
C32:2_1	3,150	0.000	0.000	0.542	0.467	0.000	0.000	0.000	0.000	0.000	0.000	0.000	0.000	0.000	0.000	0.000	0.000	0.000	0.000	0.000	0.000	0.000	0.000	0.000	0.000	0.000	0.000	0.000	0.000	0.000	0.000	0.000	0.000	0.000	0.000	0.000	0.000	0.000	0.000	0.000	0.000
C32:2_2	3,158	0.000	0.000	0.000	0.000	0.210	0.271	0.000	0.000	0.090	0.133	0.000	0.000	0.000	0.000	0.000	0.000	0.000	0.000	0.000	0.000	0.412	0.188	0.175	0.121	0.104	0.032	0.157	0.055	0.161	0.067	0.000	0.000	0.000	0.000	1.348	0.755	0.000	0.000	0.000	0.000
10-; 9-C32:1	3,173	0.517	0.330	0.562	0.331	1.005	0.406	1.172	0.416	0.749	0.379	0.183	0.092	0.278	0.148	0.000	0.000	0.968	0.966	1.452	1.408	1.219	0.761	0.273	0.154	0.489	0.158	0.670	0.319	0.676	0.410	0.469	0.425	0.000	0.000	12.070	4.933	0.392	0.133	0.332	0.147
C32	3,200	0.000	0.000	0.226	0.243	0.270	0.300	0.232	0.117	0.285	0.148	0.000	0.000	0.179	0.206	0.000	0.000	0.286	0.150	0.000	0.000	0.211	0.178	0.000	0.000	0.092	0.050	0.111	0.035	0.000	0.000	0.000	0.000	0.000	0.000	1.960	1.349	0.000	0.000	0.000	0.000
C33:2_1	3,249	0.872	0.545	0.000	0.000	3.329	1.016	4.565	2.388	1.850	2.087	0.000	0.000	0.000	0.000	0.000	0.000	1.248	0.761	0.905	0.668	6.417	2.281	2.242	1.173	2.357	0.602	4.518	1.159	4.438	1.224	1.975	1.108	1.137	0.946	0.000	0.000	1.744	0.742	1.680	0.553
C33:2_2	3,257	0.000	0.000	1.852	1.175	0.000	0.000	0.000	0.000	0.000	0.000	0.000	0.000	1.009	0.374	1.246	0.444	0.000	0.000	0.000	0.000	0.714	0.202	0.383	0.218	0.107	0.146	0.556	0.287	0.000	0.000	0.116	0.192	0.000	0.000	0.000	0.000	0.302	0.115	0.257	0.101
C33:2_3	3,265	0.000	0.000	0.606	0.564	0.000	0.000	0.000	0.000	0.000	0.000	0.000	0.000	0.000	0.000	0.000	0.000	0.000	0.000	0.000	0.000	0.000	0.000	0.000	0.000	0.000	0.000	0.000	0.000	0.000	0.000	0.000	0.000	0.000	0.000	0.000	0.000	0.000	0.000	0.000	0.000
10-C33:1	3,278	22.528	11.631	6.226	2.871	23.930	8.950	26.130	13.351	23.700	13.826	8.235	3.361	4.149	2.318	10.174	5.150	8.159	4.110	10.887	3.840	11.078	7.716	6.950	2.086	16.498	2.153	25.078	3.063	29.392	3.439	12.703	5.113	5.605	3.780	0.000	0.000	12.526	4.010	16.063	4.377
C33	3,300	2.456	1.694	1.033	0.443	2.993	0.801	2.862	0.919	2.771	1.614	0.800	0.709	1.026	0.561	2.083	1.023	2.547	2.074	3.042	4.541	1.515	0.320	1.053	0.277	1.952	0.452	3.065	1.040	2.591	0.640	1.713	0.879	0.717	0.682	0.000	0.000	2.135	0.918	2.221	0.691
17-; 15-; 13-MeC33	3,327	0.000	0.000	1.307	1.777	1.224	1.185	2.642	2.111	2.014	1.630	0.000	0.000	0.000	0.000	0.000	0.000	0.000	0.000	0.000	0.000	0.000	0.000	0.000	0.000	0.802	1.007	0.522	0.292	0.000	0.000	0.000	0.000	0.000	0.000	0.000	0.000	0.000	0.000	0.000	0.000
C34:2	3,351	0.000	0.000	0.000	0.000	0.000	0.000	0.000	0.000	0.000	0.000	0.000	0.000	0.000	0.000	0.000	0.000	0.000	0.000	0.000	0.000	0.456	0.247	0.000	0.000	0.000	0.000	0.000	0.000	0.000	0.000	0.000	0.000	0.000	0.000	0.000	0.000	0.178	0.197	0.000	0.000
10-C34:1	3,375	0.000	0.000	0.000	0.000	0.000	0.000	0.000	0.000	0.000	0.000	0.000	0.000	0.000	0.000	0.000	0.000	0.000	0.000	0.000	0.000	0.000	0.000	0.000	0.000	0.000	0.000	0.000	0.000	0.259	0.090	0.000	0.000	0.000	0.000	0.000	0.000	0.000	0.000	0.000	0.000
C35:2_1	3,449	0.223	0.227	1.439	3.113	1.895	0.640	3.464	1.186	2.041	1.484	0.091	0.050	0.000	0.000	0.000	0.000	0.883	0.718	0.589	0.929	1.701	0.571	0.592	0.390	1.099	0.325	2.434	0.563	2.416	0.844	0.823	0.780	0.155	0.214	0.400	0.280	0.810	0.367	0.751	0.382
C35:2_2	3,454	0.000	0.000	0.000	0.000	0.000	0.000	0.000	0.000	0.000	0.000	0.000	0.000	0.000	0.000	0.000	0.000	0.000	0.000	0.707	0.629	0.000	0.000	0.000	0.000	0.000	0.000	0.000	0.000	0.000	0.000	0.000	0.000	0.000	0.000	0.000	0.000	0.000	0.000	0.000	0.000
12-; 10-C35:1	3,470	0.614	0.443	0.449	0.231	1.921	0.616	3.770	1.477	2.129	1.642	0.148	0.099	0.000	0.000	0.000	0.000	1.418	0.945	0.775	0.545	1.022	0.383	0.345	0.102	0.942	0.258	1.984	0.264	2.198	0.506	0.569	0.336	0.000	0.000	0.000	0.000	0.844	0.376	0.938	0.358
C35	3,500	0.000	0.000	0.000	0.000	0.000	0.000	0.406	0.218	0.000	0.000	0.000	0.000	0.000	0.000	0.000	0.000	0.281	0.340	0.000	0.000	0.000	0.000	0.000	0.000	0.000	0.000	0.000	0.000	0.000	0.000	0.000	0.000	0.000	0.000	0.000	0.000	0.000	0.000	0.000	0.000
19-; 17-; 15-MeC37	3,722	0.000	0.000	0.000	0.000	0.000	0.000	0.193	0.153	0.000	0.000	0.000	0.000	0.000	0.000	0.000	0.000	0.000	0.000	0.000	0.000	0.000	0.000	0.000	0.000	0.000	0.000	0.000	0.000	0.000	0.000	0.000	0.000	0.000	0.000	0.000	0.000	0.000	0.000	0.000	0.000
